# MS-BCR-DB: an integrated BCR repertoire database to mine humoral multiple sclerosis signatures

**DOI:** 10.64898/2026.03.05.709606

**Authors:** Chiara Ballerini, Niccolò Cardente, Maria Francesca Abbate, Khang Lê Quý, Natalia Rincon, Lina Wolfram, Andreas Lossius, Emilio Portaccio, Maria Pia Amato, Clara Ballerini, Victor Greiff

## Abstract

Multiple sclerosis (MS) is a chronic autoimmune disease of the central nervous system (CNS) in which B cells play a critical role. While B-cell receptor (BCR) sequencing studies in MS are increasing, progress in understanding MS-associated BCR repertoire features and convergent patterns across patients has been limited by small cohorts, heterogeneous experimental methodologies, and fragmented data storage. To overcome these challenges, we developed the MS-BCR-Database, the first publicly accessible and uniformly processed collection of human MS BCR sequencing datasets. We harmonized raw BCR-sequencing data into an AIRR-compliant database incorporating clinical and technical metadata, enabling coherent cross-study analyses. Using this resource, we identified putative disease-associated BCR-sequence features, including CNS-biased V-gene usage, marked oligoclonal expansion in cerebrospinal fluid, and convergent clonotype clusters shared exclusively among MS patients. Integration with antigen-annotated BCR databases revealed matches to antibodies recognizing both viral antigens, including Epstein-Barr virus, and CNS self-proteins. The MS-BCR-Database provides a scalable foundation for mechanistic discovery and biomarker development in MS, while establishing a broadly applicable resource for integrative analyses of BCR repertoires.
