## Supplementary material for "MS-BCR-DB: an integrated BCR repertoire database to mine humoral multiple sclerosis signatures": supplementary_table3.xls

### Sheet: S1
study	sample_count	total_sequences_sum	total_sequences_max	total_sequences_min	total_sequences_median	total_sequences_std	gc_percent_max	gc_percent_min	gc_percent_median	gc_percent_mean	gc_percent_std	mean_quality_score_max	mean_quality_score_min	mean_quality_score_median	mean_quality_score_mean	mean_quality_score_std	percent_bases_above_q30_max	percent_bases_above_q30_min	percent_bases_above_q30_median	percent_bases_above_q30_mean	percent_bases_above_q30_std	adapter_contamination_flag_fail_count	fastqc_overall_status_pass_percent
Agrafiotis	20	494593104	65478480	5775492	12326409	2.1504e+07	56	50	54	53.95	1.46808	35.7949	33.9795	34.8627	34.9578	0.56604	100	90.0662	98.3444	96.1921	4.46519	3	100
Greenfield	318	89001451	3938585	1	122977	443556	68	52	57	57.9277	2.43485	30.6698	20.1122	27.0421	26.6151	1.9331	89.7143	0	9.78832	15.2678	15.4662	0	100
Laurent	130	24018925	881581	260	137624	162706	60	56	57	57.4308	0.987821	27.8128	24.1013	25.5755	25.7019	0.932791	7.24638	0	0.450533	1.37954	1.85735	0	100
Lomakin	38	17889380	1450848	93682	374184	302776	59	55	56	55.8158	0.833594	35.5047	29.3754	32.6939	32.4574	2.36357	96.0133	59.4684	81.0631	78.484	13.8856	0	100
Palanichamy	16	1398167	201245	4859	66335	80321.7	57	56	56	56.25	0.447214	30.7414	25.2467	28.5379	28.2872	1.24517	59.3484	41.7747	51.4436	49.8378	4.46331	0	100
Ramesh	100	5554487292	263621066	877355	18476703	6.73796e+07	55	46	54	52.99	2.28961	36.2982	33.0079	35.3819	35.4749	0.536338	100	90.0662	95.1613	95.3195	4.71872	63	100
Ruschil	192	252818488	2589345	111483	1301137	466166	58	46	53	53.276	3.2828	36.7526	27.3631	35.0064	34.7502	1.38129	100	49.4024	99.6016	94.2895	11.8168	9	100
Ryback	248	7865596	76545	3	30168	18260.2	58	40	56	55.8669	2.10322	35.4857	19.0211	31.7052	32.1451	2.35788	100	17.25	67.25	77.5258	16.6014	0	100
Perez_Saldivar	124	87944194	2437800	846	441753	604938	58	51	56	55.1774	2.14532	35.2174	22.983	32.5852	32.5676	2.14595	99.3355	2.65781	77.7409	78.7295	15.5901	12	100
Stern	64	65582012	3985349	806	965770	863445	59	51	55	55.3906	1.36413	33.3962	18.1098	27.9864	27.9908	4.38607	87.6	16	50.6	55.975	18.9916	13	100
Zvyagin	8	2501300	553022	193548	252040	153163	57	54	56.5	56	1.30931	35.4612	29.6935	33.2435	32.8216	2.77075	99.3355	67.7741	86.0465	83.3472	13.9811	0	100
